# Naturally arising *de novo* open reading frames as potential zinc chelators in *Drosophila melanogaster*

**DOI:** 10.64898/2026.08.19.745823

**Authors:** UnJin Lee

## Abstract

A central open problem in the study of *de novo* gene origination is that the molecular mechanisms and functions driving the emergence of such evolutionarily young, *de novo* protein-coding genes remain poorly understood. Metal chelation, a simple, directly selectable activity that both requires no specific interaction partners and is also compatible with intrinsic disorder, is one possible function. This possibility was tested using sequence signatures in 7,849 transcriptionally supported, still-segregating *Drosophila melanogaster de novo* open reading frames. Interestingly, these new open reading frames (neORFs) are enriched for bis-histidine motifs at the metal-coordination-competent spacings H-x-H and H-x-x-x-H and show no enrichment at the incompatible even spacings relative to repeat-masked intergenic ORFs. Notably, these neORFs were also found to lack the C-x-x-C grammar of canonical metal-binding proteins. I report that this H-x-H bis-histidine signal is generated by translation of (CA)ₙ microsatellites into His-Thr-His in *Drosophila melanogaster*, as evidenced by a CAC-codon bias within H-x-H motifs and a fourfold threonine enrichment at the central position. I propose that recurrent microsatellite expansion supplies *Drosophila* with a distributed, independently originated class of candidate metal-binding *de novo* peptides. I then trace one neORF (ZMEG) from conserved ancestral non-coding sequence to a transcribed, *melanogaster*-lineage open reading frame whose (CA)9-derived His run presents a candidate His32–His36 bis-histidine site. I propose that such *de novo* proteins may constitute a class of molecules united not by common descent but by their shared origin in evolvable repeat sequence, highlighting the importance of emergence bias in molecular evolution.
