## Supplementary material for "Naturally arising *de novo* open reading frames as potential zinc chelators in *Drosophila melanogaster*": TableS1

neORF	symbol	chrom	start_dm6	end_dm6	strand	len_aa	n_hxh	has_hxh	poly_hxh	mean_control_TPM	mean_Zn_TPM	mean_Mn_TPM	TPM_WT_control_rep1	TPM_WT_control_rep2	TPM_WT_Zn_rep1	TPM_WT_Zn_rep2	TPM_WT_Mn_rep1	TPM_WT_Mn_rep2	TPM_ZnT63-KO_control_rep1	TPM_ZnT63-KO_control_rep2	TPM_ZnT63-KO_Zn_rep1	TPM_ZnT63-KO_Zn_rep2	TPM_ZnT63-KO_Mn_rep1	TPM_ZnT63-KO_Mn_rep2	TPM_IA2-KO_control_rep1	TPM_IA2-KO_control_rep2	TPM_IA2-KO_Zn_rep1	TPM_IA2-KO_Zn_rep2	TPM_IA2-KO_Mn_rep1	TPM_IA2-KO_Mn_rep2
SE_STRG.13053.1_2_631_867		3R	4595167	4595406	+	79	0	0	0	292.17	347.062	481.436	404.732	367.203	450.526	565.562	684.577	1070.92	182.198	143.256	175.05	184.001	227.547	206.801	354.326	301.306	381.869	325.366	281.539	417.231
ZI_STRG.4111.1_3_995_1135		3L	8658990	8659133	-	47	0	0	0	75.43	89.268	106.286	37.153	57.04	52.116	54.332	76.993	53.891	83.481	99.307	130.143	120.001	105.801	102.75	83.325	92.273	92.469	86.545	148.338	149.942
UA_STRG.9878.3_2_919_1038		2L	23374109	23374231	-	40	0	0	0	51.523	37.485	45.702	29.224	19.641	19.548	31.065	48.955	69.822	141.714	113.788	83.716	88.456	77.634	69.283	1.309	3.462	0.846	1.283	0.886	7.632
ZI_STRG.12615.1_3_898_1044		3R	3790263	3790412	+	49	0	0	0	24.212	25.196	36.118	20.62	5.154	13.601	24.867	39.506	50.356	58.103	46.653	41.875	39.822	35.764	44.95	10.2	4.543	17.338	13.672	21.797	24.338
TR_STRG.157.3_14_3649_3825		2R	3480257	3480436	-	59	0	0	0	21.029	13.964	24.289	15.79	13.421	10.12	7.581	21.24	24.718	26.714	26.482	19.45	19.556	20.266	16.128	20.58	23.187	21.384	5.697	32.089	31.292
UA_STRG.14263.1_3_1150_1290		3R	12375515	12375658	-	47	0	0	0	9.089	14.472	22.99	4.644	5.368	9.614	12.004	15.93	20.838	24.001	11.973	27.888	23.704	29.803	39.669	5.592	2.957	6.502	7.121	12.866	18.833
FI_STRG.6734.1_1_155_316		3L	24072904	24073068	-	54	0	0	0	18.433	12.533	15.625	13.172	18.155	8.832	18.746	17.378	22.575	31.875	25.816	19.97	19.394	22.109	23.27	10.737	10.84	2.522	5.736	4.624	3.793
ES_STRG.14703.1_2_225_425		3R	14088419	14088622	-	67	0	0	0	6.536	7.554	17.654	6.556	4.263	8.929	4.46	8.433	12.68	13.259	7.457	12.619	10.458	11.571	12.853	4.342	3.34	3.06	5.8	25.109	35.281
ZI_STRG.9649.1_10_2320_2685		2L	23072795	23073163	-	122	0	0	0	15.117	14.979	17.454	8.382	4.976	8.688	13.067	9.843	16.544	35.021	32.432	31.533	33.532	25.296	29.946	4.583	5.309	1.128	1.924	11.223	11.872
ES_STRG.13311.1_8_2305_2541		3R	3787253	3787492	-	79	0	0	0	8.898	7.249	15.445	8.011	7.65	4.25	6.065	12.345	14.658	16.905	14.368	13.729	14.222	13.411	13.267	5.033	1.42	2.601	2.629	17.256	21.731
FI_STRG.6720.1_4_1223_1441		3L	24039411	24039632	+	73	0	0	0	13.744	8.283	9.953	9.414	4.788	5.251	6.967	9.472	12.584	25.721	30.152	22.264	12.973	11.599	19.826	4.716	7.673	0.469	1.777	2.945	3.289
FI_STRG.14529.2_11_3629_4003		3R	10092127	10092504	+	125	0	0	0	7.691	6.983	8.308	6.856	3.068	5.59	7.22	7.333	12.044	11.926	10.732	11.986	8.466	9.083	8.423	7.03	6.535	5.504	3.13	6.343	6.623
TR_STRG.113.2_2_231_428		2R	2492993	2493193	-	66	0	0	0	6.871	7.156	8.001	12.893	1.923	6.887	10.863	14.741	10.81	8.224	12.11	8.709	11.675	7.473	3.261	4.808	1.271	3.623	1.177	7.049	4.67
TR_STRG.95.50_3_1026_1157		2R	2493144	2493278	-	44	0	0	0	6.714	6.016	7.22	11.765	3.579	7.016	12.13	10.62	14.563	12.244	9.015	8.39	2.37	7.153	6.243	1.79	1.893	3.853	2.337	2.422	2.318
ZI_STRG.9622.1_3_649_837		2L	22993287	22993478	-	63	1	1	0	6.765	3.88	3.66	2.177	2.013	4.174	0.474	4.48	4.85	19.566	12.149	13.408	2.778	4.47	4.877	3.355	1.331	1.625	0.822	0.568	2.716
DK_STRG.128.1_1_918_1175		2R	3381847	3382107	+	86	0	0	0	4.438	4.171	5.917	3.843	1.851	2.792	5.228	4.394	13.875	8.06	6.217	5.523	8.582	4.933	8.611	3.394	3.263	1.993	0.907	2.088	1.599
SE_STRG.10479.1_1_375_497		X	6344378	6344503	+	41	0	0	0	0.445	0.62	5.213	0.0	0.0	0.0	0.0	0.0	0.821	0.0	0.0	0.817	0.0	2.555	0.743	0.639	2.028	1.651	1.252	15.569	11.59
ZI_STRG.400.4_3_485_781		2R	6015881	6016180	+	99	0	0	0	4.414	3.357	2.852	4.737	3.221	1.7	1.82	2.23	4.484	6.512	5.747	7.551	4.622	1.073	4.682	4.563	1.703	2.081	2.366	2.906	1.738
ZI_STRG.12615.6_1_51_221		3R	3871165	3871338	+	57	0	0	0	4.284	2.777	4.117	5.765	2.777	3.769	4.706	8.789	6.541	7.772	6.994	1.184	4.904	4.316	3.229	0.926	1.469	1.196	0.907	0.626	1.199
FI_STRG.13674.1_2_1255_1515		3R	3615655	3615918	-	87	0	0	0	4.215	2.248	3.723	0.95	1.098	0.552	0.689	1.086	1.176	12.522	8.836	7.801	4.444	8.941	7.094	0.915	0.968	0.0	0.0	2.064	1.976
UA_STRG.6606.1_3_539_718		3L	25080272	25080454	-	60	0	0	0	2.025	2.355	3.999	1.827	2.64	3.185	1.989	3.656	1.696	1.642	3.325	5.627	2.332	4.69	9.211	1.32	1.396	0.568	0.431	4.169	0.57
DK_STRG.64.19_1_695_844		2R	2982470	2982622	-	50	0	0	0	3.686	2.879	2.353	3.825	0.632	4.286	4.162	4.373	4.058	7.857	5.966	6.057	2.092	1.403	4.284	1.053	2.783	0.68	0.0	0.0	0.0
ZI_STRG.71.1_5_1739_1930		2R	1271987	1272181	-	64	0	0	0	2.692	2.467	3.402	3.429	2.973	2.616	1.866	2.451	7.959	1.541	3.641	4.224	3.282	6.052	2.881	4.13	0.437	1.6	1.213	0.0	1.07
ES_STRG.108.1_2_741_1049		2R	960801	961112	-	103	0	0	0	1.788	2.831	3.172	2.411	4.336	2.802	4.957	4.901	7.628	1.445	2.275	4.62	4.103	1.719	2.401	0.258	0.0	0.0	0.506	1.048	1.337
UA_STRG.4517.4_1_179_268		3L	9681148	9681240	-	30	0	0	0	2.927	1.327	1.809	0.0	1.039	0.0	2.935	4.111	4.45	8.079	2.181	2.214	0.0	0.0	0.0	2.598	3.663	1.119	1.696	1.172	1.122
SE_STRG.4620.1_1_201_362		3L	11355344	11355508	-	54	0	0	0	2.753	1.593	2.877	1.52	1.757	1.766	1.103	4.055	1.881	5.464	4.303	1.872	3.232	4.552	2.838	2.44	1.032	0.63	0.956	3.303	0.632
TR_STRG.16513.1_3_484_789		3R	30758703	30759011	-	102	0	0	0	2.363	1.94	2.056	2.164	2.502	2.358	2.944	4.021	3.683	2.431	4.923	3.332	2.416	2.778	1.515	0.782	1.378	0.337	0.255	0.0	0.338
DK_STRG.2174.1_2_642_764		2R	19447140	19447265	+	41	0	0	0	2.025	2.076	2.342	0.663	0.0	0.0	2.888	0.759	1.642	7.156	2.415	2.452	3.386	1.703	1.486	1.917	0.0	2.477	1.252	4.325	4.139
UA_STRG.6305.1_2_52_345		3L	23083182	23083478	-	98	0	0	0	2.307	2.26	2.31	2.533	2.928	2.208	4.595	2.896	4.181	4.048	2.39	2.774	1.437	1.806	2.838	1.085	0.86	1.751	0.797	0.734	1.405
DK_STRG.4148.1_2_582_794		3L	11354237	11354452	-	71	0	0	0	2.199	1.647	1.325	4.257	0.895	2.024	2.527	1.327	0.0	1.391	2.817	1.907	1.481	1.49	2.168	1.864	1.972	0.482	1.461	1.514	1.449
ZI_STRG.9786.32_6_1384_1602		2R	25274811	25275032	+	73	0	0	0	1.775	1.587	1.604	2.259	1.741	0.656	2.869	3.444	1.864	2.707	3.198	2.783	1.922	0.967	0.422	0.363	0.384	0.937	0.355	2.455	0.47
ES_STRG.239.3_3_548_820		2R	3022727	3023002	-	91	0	0	0	1.689	0.699	0.661	1.514	1.4	0.264	1.648	2.078	1.5	3.811	2.205	0.746	1.159	0.389	0.0	0.584	0.617	0.377	0.0	0.0	0.0
UA_STRG.12660.1_1_316_414		4	1008239	1008340	-	33	0	0	0	1.627	0.956	1.614	2.459	1.895	0.714	0.892	0.937	1.014	2.946	0.0	0.0	2.092	1.052	4.59	0.789	1.67	2.04	0.0	1.068	1.023
UA_STRG.8570.5_2_904_1059		2L	13092796	13092954	-	52	0	0	0	1.441	1.39	1.601	1.051	0.608	0.916	1.717	1.803	3.905	1.89	1.914	3.886	0.671	1.35	1.178	0.506	2.678	0.654	0.496	1.371	0.0
UA_STRG.15519.1_1_193_357	ZMEG	3R	21849335	21849502	-	55	3	1	1	0.528	0.678	1.5	0.498	0.0	0.434	0.542	1.707	3.079	0.0	1.207	1.839	0.635	0.0	1.672	0.959	0.507	0.619	0.0	1.297	1.242
UA_STRG.478.1_5_1435_1833		2R	6482844	6483245	-	133	0	0	0	0.667	0.498	1.406	1.456	1.202	0.544	0.679	1.664	0.257	0.374	0.757	0.512	0.796	0.534	0.932	0.0	0.212	0.259	0.196	2.711	2.335
DK_STRG.5794.2_1_82_174		3L	25751646	25751741	+	31	0	0	0	0.5	1.387	0.361	0.0	0.0	0.0	0.948	0.0	1.078	0.0	2.113	3.218	3.333	0.0	0.0	0.0	0.887	0.0	0.822	0.0	1.087
FI_STRG.4393.1_1_65_166		3L	8673657	8673761	-	34	0	0	0	0.843	1.335	1.264	1.592	0.92	0.694	2.599	1.821	2.956	0.0	0.966	1.961	1.016	1.022	1.784	0.767	0.811	0.991	0.751	0.0	0.0
ES_STRG.490.3_7_2305_2652		2R	5257410	5257760	-	116	1	1	0	0.682	0.51	1.263	0.476	1.101	0.208	0.518	0.817	0.884	0.428	1.156	0.293	1.519	1.223	1.601	0.688	0.243	0.296	0.225	1.863	1.189
FI_STRG.7025.1_2_584_862		3L	27774125	27774406	+	93	0	0	0	1.172	0.579	0.348	1.186	0.685	0.258	0.968	0.339	0.0	1.599	1.798	0.0	1.513	0.38	0.996	0.857	0.906	0.738	0.0	0.0	0.37
DK_STRG.8476.2_1_298_399		2L	16261894	16261998	+	34	0	0	0	1.064	0.583	1.116	1.592	0.0	0.0	0.0	1.821	1.971	2.862	1.932	0.981	1.016	1.022	0.892	0.0	0.0	0.0	1.502	0.0	0.993
ZI_STRG.4266.4_3_977_1144		3L	9697487	9697657	-	56	0	0	0	0.937	0.686	1.084	0.978	0.565	0.0	1.064	0.559	0.605	2.636	0.0	0.602	0.624	1.255	1.643	0.942	0.498	1.825	0.0	0.0	2.44
TR_STRG.13678.1_2_310_402		2R	4853206	4853301	-	31	0	0	0	1.051	0.253	0.346	1.742	0.0	1.518	0.0	0.996	1.078	1.565	2.113	0.0	0.0	0.0	0.0	0.0	0.887	0.0	0.0	0.0	0.0
ZI_STRG.129.1_1_247_375		2R	2365713	2365844	-	43	0	0	0	1.02	0.9	0.621	1.9	2.196	1.656	1.378	1.448	1.568	0.0	0.768	1.56	0.808	0.0	0.709	0.61	0.645	0.0	0.0	0.0	0.0
FI_STRG.2178.1_2_736_909		2R	17142804	17142980	-	58	0	0	0	0.33	0.367	0.98	0.472	0.0	0.412	0.0	0.0	0.0	0.0	0.573	0.0	1.205	0.0	1.058	0.455	0.481	0.588	0.0	2.463	2.357
ES_STRG.8511.1_1_256_444		2L	13101326	13101517	-	63	0	0	0	0.735	0.96	0.864	0.871	0.0	1.138	0.948	1.493	2.156	0.783	1.056	1.609	1.111	0.559	0.975	1.258	0.444	0.542	0.411	0.0	0.0
SE_STRG.5496.1_3_526_690		3L	17871080	17871247	+	55	0	0	0	0.583	0.353	0.932	0.0	0.0	0.0	0.542	0.569	1.232	0.894	0.604	0.0	0.635	1.277	0.0	0.479	1.521	0.0	0.939	0.649	1.863
DK_STRG.12306.1_2_524_631		X	23104155	23104265	-	36	0	0	0	0.651	0.0	0.89	0.0	0.871	0.0	0.0	1.722	0.0	1.354	0.914	0.0	0.0	1.933	1.687	0.0	0.767	0.0	0.0	0.0	0.0
TR_STRG.6642.1_2_335_511		3L	27076991	27077170	-	59	0	0	0	0.789	0.478	0.829	0.929	0.0	0.0	0.0	2.124	0.575	1.67	1.69	2.288	0.0	0.596	0.52	0.447	0.0	0.578	0.0	0.0	1.159
UA_STRG.13058.1_2_349_507		3L	24813495	24813656	+	53	0	0	0	0.345	0.616	0.819	0.516	0.0	0.0	1.123	1.18	1.916	0.928	0.626	1.271	0.658	0.662	1.156	0.0	0.0	0.642	0.0	0.0	0.0
TR_STRG.11478.1_1_452_553		X	14117112	14117216	-	34	0	0	0	0.0	0.144	0.794	0.0	0.0	0.0	0.866	0.0	0.0	0.0	0.0	0.0	0.0	0.0	1.784	0.0	0.0	0.0	0.0	0.0	2.98
UA_STRG.5397.1_1_283_405		3L	16037888	16038013	+	41	2	1	1	0.772	0.12	0.262	0.0	0.767	0.0	0.722	0.0	0.0	2.385	0.805	0.0	0.0	0.0	0.743	0.0	0.676	0.0	0.0	0.0	0.828
ZI_STRG.13544.1_4_623_916		3R	11146692	11146988	-	98	0	0	0	0.047	0.348	0.76	0.281	0.0	0.245	0.0	0.644	0.348	0.0	0.0	0.347	0.0	0.0	0.315	0.0	0.0	0.701	0.797	2.202	1.054
UA_STRG.219.1_1_292_543		2R	2649306	2649560	-	84	0	0	0	0.755	0.224	0.526	0.328	0.0	0.571	0.357	1.124	1.623	2.357	1.193	0.0	0.418	0.0	0.0	0.316	0.334	0.0	0.0	0.0	0.409
ZI_STRG.9650.2_4_1378_1818		2L	23084522	23084965	+	147	0	0	0	0.751	0.36	0.517	1.13	0.218	0.328	0.41	1.076	0.699	1.692	0.914	0.464	0.961	0.483	0.844	0.363	0.192	0.0	0.0	0.0	0.0
UA_STRG.9834.1_7_1985_2254		2L	23089070	23089342	-	90	0	0	0	0.75	0.472	0.558	0.612	0.708	0.267	0.666	0.7	1.137	2.202	0.372	1.509	0.391	0.786	0.343	0.295	0.312	0.0	0.0	0.0	0.382
DK_STRG.3067.5_18_6407_6883		3L	122937	123416	-	159	1	1	0	0.704	0.381	0.377	0.871	0.403	0.304	0.569	0.597	0.216	0.626	0.423	0.644	0.444	0.0	0.78	0.839	1.065	0.0	0.329	0.454	0.217
ZI_STRG.8016.1_1_72_218		2L	10056535	10056684	-	49	0	0	0	0.0	0.628	0.35	0.0	0.0	0.971	0.0	0.0	0.69	0.0	0.0	1.373	1.422	0.715	0.0	0.0	0.0	0.0	0.0	0.0	0.695
SE_STRG.392.1_7_2124_2333		2R	4613713	4613925	-	70	0	0	0	0.616	0.361	0.569	0.0	0.0	0.342	0.854	0.449	0.486	1.411	1.905	0.967	0.0	0.504	0.44	0.378	0.0	0.0	0.0	1.535	0.0
FI_STRG.9281.1_1_206_340		2R	21750817	21750954	-	45	0	0	0	0.239	0.253	0.58	0.0	0.7	0.0	0.0	0.693	0.75	0.0	0.735	0.746	0.773	0.0	2.036	0.0	0.0	0.0	0.0	0.0	0.0
ZI_STRG.16146.1_1_149_355		3R	31569249	31569458	-	69	0	0	0	0.273	0.217	0.576	0.0	0.92	0.0	1.3	0.455	1.971	0.716	0.0	0.0	0.0	0.511	0.0	0.0	0.0	0.0	0.0	0.519	0.0
ZI_STRG.7161.1_1_80_178		2L	3858631	3858732	-	33	0	0	0	0.263	0.575	0.0	0.0	0.0	1.429	0.0	0.0	0.0	0.0	0.0	2.019	0.0	0.0	0.0	1.579	0.0	0.0	0.0	0.0	0.0
UA_STRG.16872.1_3_1867_2043		3R	32044639	32044818	-	59	0	0	0	0.246	0.247	0.559	0.464	0.537	0.405	0.505	0.531	1.725	0.0	0.0	0.572	0.0	0.0	0.52	0.0	0.473	0.0	0.0	0.0	0.579
TR_STRG.6207.1_1_396_602		3L	21685526	21685735	+	69	0	0	0	0.556	0.299	0.407	0.0	0.0	0.347	0.433	0.455	0.0	0.716	1.449	0.0	1.016	1.022	0.446	0.767	0.406	0.0	0.0	0.519	0.0
DK_STRG.5820.4_11_3745_4098		3L	27125487	27125843	-	118	0	0	0	0.442	0.347	0.547	0.234	0.271	0.408	0.51	0.803	0.87	0.842	0.852	0.865	0.299	0.301	1.312	0.451	0.0	0.0	0.0	0.0	0.0
UA_STRG.206.40_1_594_740		2R	3871139	3871288	-	49	0	0	0	0.093	0.215	0.466	0.557	0.0	0.0	0.607	0.0	0.69	0.0	0.0	0.686	0.0	0.715	0.0	0.0	0.0	0.0	0.0	0.0	1.391
ZI_STRG.10213.1_4_1573_1725		X	3973178	3973333	+	51	0	0	0	0.0	0.111	0.461	0.0	0.0	0.0	0.0	0.0	0.0	0.0	0.0	0.0	0.0	0.0	0.0	0.0	0.0	0.667	0.0	2.096	0.669
SE_STRG.6042.1_1_359_541		3L	21933359	21933544	-	61	0	0	0	0.163	0.0	0.448	0.0	0.0	0.0	0.0	0.514	1.113	0.0	0.545	0.0	0.0	0.0	0.503	0.433	0.0	0.0	0.0	0.0	0.561
FI_STRG.206.2_1_1037_1141		2R	3042649	3042756	-	35	1	1	0	0.41	0.14	0.168	0.774	0.0	0.0	0.842	0.0	0.0	0.0	0.939	0.0	0.0	0.0	0.0	0.746	0.0	0.0	0.0	1.009	0.0
FI_STRG.6957.1_2_664_807		3L	26325575	26325721	+	48	0	0	0	0.17	0.0	0.365	0.0	0.0	0.0	0.0	0.0	0.0	1.022	0.0	0.0	0.0	0.0	0.0	0.0	0.0	0.0	0.0	1.483	0.71
UA_STRG.3026.1_1_97_189		2R	24967701	24967796	+	31	0	0	0	0.145	0.0	0.362	0.871	0.0	0.0	0.0	0.0	0.0	0.0	0.0	0.0	0.0	0.0	0.0	0.0	0.0	0.0	0.0	0.0	2.173
TR_STRG.3286.1_1_482_583		3R	14132684	14132788	-	34	0	0	0	0.153	0.334	0.0	0.0	0.92	0.0	0.0	0.0	0.0	0.0	0.0	0.0	1.016	0.0	0.0	0.0	0.0	0.991	0.0	0.0	0.0
FI_STRG.15389.1_2_257_394		3R	17394966	17395106	-	46	0	0	0	0.333	0.229	0.24	0.593	0.685	0.0	0.645	0.0	0.0	0.0	0.719	0.73	0.0	0.0	0.664	0.0	0.0	0.0	0.0	0.773	0.0
DK_STRG.9358.1_1_100_360		2L	22055755	22056018	-	87	1	1	0	0.064	0.228	0.312	0.0	0.0	0.276	0.0	0.362	0.392	0.0	0.384	0.39	0.404	0.406	0.709	0.0	0.0	0.0	0.299	0.0	0.0
ZI_STRG.5510.1_1_118_225		3L	18417927	18418037	-	36	0	0	0	0.0	0.309	0.0	0.0	0.0	0.0	0.0	0.0	0.0	0.0	0.0	1.855	0.0	0.0	0.0	0.0	0.0	0.0	0.0	0.0	0.0
SE_STRG.15208.1_2_473_577		3R	22304790	22304897	-	35	0	0	0	0.26	0.0	0.0	0.774	0.0	0.0	0.0	0.0	0.0	0.0	0.0	0.0	0.0	0.0	0.0	0.0	0.789	0.0	0.0	0.0	0.0
ZI_STRG.9494.2_8_1279_1416		2L	21964116	21964256	-	46	0	0	0	0.099	0.252	0.246	0.593	0.0	0.0	0.0	0.0	0.734	0.0	0.0	0.0	1.513	0.0	0.0	0.0	0.0	0.0	0.0	0.0	0.74
TR_STRG.6334.2_11_2988_3311		3L	22963902	22964228	+	108	0	0	0	0.187	0.0	0.245	0.256	0.0	0.0	0.0	0.292	0.316	0.0	0.62	0.0	0.0	0.0	0.859	0.246	0.0	0.0	0.0	0.0	0.0
DK_STRG.15730.1_3_437_670		3R	29359016	29359252	-	78	0	0	0	0.232	0.0	0.144	0.353	0.408	0.0	0.0	0.403	0.0	0.634	0.0	0.0	0.0	0.0	0.0	0.0	0.0	0.0	0.0	0.46	0.0
DK_STRG.5325.1_8_2896_3060		3L	22978273	22978440	-	55	0	0	0	0.229	0.102	0.103	0.0	0.0	0.0	0.0	0.0	0.0	0.894	0.0	0.613	0.0	0.0	0.0	0.479	0.0	0.0	0.0	0.0	0.621
UA_STRG.13965.1_11_2973_3176		3R	10931422	10931628	-	68	0	0	0	0.135	0.0	0.228	0.808	0.0	0.0	0.0	0.462	0.0	0.0	0.0	0.0	0.0	0.0	0.905	0.0	0.0	0.0	0.0	0.0	0.0
FI_STRG.3126.1_2_1010_1468		2R	24508387	24508848	-	153	0	0	0	0.21	0.174	0.188	0.181	0.0	0.158	0.197	0.0	0.224	0.325	0.22	0.0	0.462	0.232	0.203	0.349	0.184	0.225	0.0	0.472	0.0
DK_STRG.9368.1_3_643_804		2L	22093551	22093715	-	54	0	0	0	0.205	0.0	0.095	0.0	0.0	0.0	0.0	0.0	0.0	0.0	1.229	0.0	0.0	0.0	0.568	0.0	0.0	0.0	0.0	0.0	0.0
DK_STRG.12315.1_3_683_838		X	23185817	23185975	-	52	0	0	0	0.203	0.0	0.0	0.0	1.216	0.0	0.0	0.0	0.0	0.0	0.0	0.0	0.0	0.0	0.0	0.0	0.0	0.0	0.0	0.0	0.0
DK_STRG.3962.1_12_4154_4483		3L	10370310	10370642	-	110	0	0	0	0.042	0.091	0.199	0.251	0.0	0.0	0.0	0.287	0.0	0.0	0.0	0.309	0.0	0.0	0.281	0.0	0.0	0.0	0.237	0.0	0.626
UA_STRG.6746.1_3_905_1072		3L	27164578	27164748	-	56	0	0	0	0.078	0.101	0.198	0.0	0.0	0.0	0.0	0.559	0.0	0.0	0.0	0.0	0.0	0.627	0.0	0.471	0.0	0.608	0.0	0.0	0.0
ZI_STRG.411.3_6_1688_1939		2R	6070481	6070735	+	84	0	0	0	0.196	0.0	0.061	0.0	0.0	0.0	0.0	0.0	0.0	1.179	0.0	0.0	0.0	0.0	0.367	0.0	0.0	0.0	0.0	0.0	0.0
DK_STRG.3423.1_1_16_186		3L	2318066	2318239	-	57	0	0	0	0.0	0.0	0.179	0.0	0.0	0.0	0.0	0.0	0.0	0.0	0.0	0.0	0.0	0.0	1.076	0.0	0.0	0.0	0.0	0.0	0.0
FI_STRG.5292.1_2_70_267		3L	14272239	14272439	-	66	0	0	0	0.0	0.0	0.177	0.0	0.0	0.0	0.0	0.0	0.0	0.0	0.0	0.0	0.0	0.0	0.0	0.0	0.0	0.0	0.0	0.542	0.519
UA_STRG.8472.1_1_63_164		2L	12569287	12569391	-	34	0	0	0	0.0	0.0	0.173	0.0	0.0	0.0	0.0	0.0	0.0	0.0	0.0	0.0	0.0	0.0	0.0	0.0	0.0	0.0	0.0	1.038	0.0
SE_STRG.273.4_5_1359_1661		2R	3051139	3051444	+	101	0	0	0	0.055	0.04	0.167	0.0	0.0	0.238	0.0	0.0	0.338	0.0	0.331	0.0	0.0	0.0	0.306	0.0	0.0	0.0	0.0	0.356	0.0
UA_STRG.4773.1_2_163_309		3L	11285855	11286004	-	49	0	0	0	0.167	0.116	0.106	0.0	0.0	0.0	0.0	0.637	0.0	1.002	0.0	0.0	0.0	0.0	0.0	0.0	0.0	0.694	0.0	0.0	0.0
UA_STRG.2321.1_1_96_206		2R	20057096	20057209	-	37	0	0	0	0.0	0.156	0.0	0.0	0.0	0.0	0.0	0.0	0.0	0.0	0.0	0.0	0.936	0.0	0.0	0.0	0.0	0.0	0.0	0.0	0.0
ZI_STRG.6419.1_1_159_248		3L	26042351	26042443	-	30	0	0	0	0.153	0.0	0.0	0.0	0.0	0.0	0.0	0.0	0.0	0.0	0.0	0.0	0.0	0.0	0.0	0.0	0.916	0.0	0.0	0.0	0.0
DK_STRG.5288.20_4_2316_2657		3L	22983819	22984163	+	114	0	0	0	0.131	0.0	0.144	0.242	0.0	0.0	0.0	0.277	0.0	0.0	0.294	0.0	0.0	0.0	0.271	0.0	0.247	0.0	0.0	0.316	0.0
UA_STRG.1676.1_3_693_866		2L	22093323	22093499	-	58	0	0	0	0.141	0.0	0.097	0.0	0.0	0.0	0.0	0.0	0.585	0.849	0.0	0.0	0.0	0.0	0.0	0.0	0.0	0.0	0.0	0.0	0.0
DK_STRG.5093.3_1_71_358		3L	20980935	20981225	-	96	0	0	0	0.141	0.09	0.0	0.0	0.0	0.0	0.0	0.0	0.0	0.0	0.0	0.0	0.0	0.0	0.0	0.553	0.293	0.0	0.542	0.0	0.0
UA_STRG.6660.4_2_570_947		3L	26059824	26060204	+	126	1	1	0	0.103	0.04	0.137	0.0	0.0	0.0	0.239	0.0	0.543	0.394	0.0	0.0	0.0	0.282	0.0	0.0	0.224	0.0	0.0	0.0	0.0
TR_STRG.8844.1_9_1624_1884		2L	15146117	15146380	+	87	0	0	0	0.0	0.125	0.0	0.0	0.0	0.0	0.345	0.0	0.0	0.0	0.0	0.0	0.404	0.0	0.0	0.0	0.0	0.0	0.0	0.0	0.0
ES_STRG.203.1_1_263_388		2R	1835130	1835258	+	42	0	0	0	0.0	0.118	0.0	0.0	0.0	0.0	0.705	0.0	0.0	0.0	0.0	0.0	0.0	0.0	0.0	0.0	0.0	0.0	0.0	0.0	0.0
ES_STRG.4531.6_4_1769_2065		3L	9003532	9003831	-	99	0	0	0	0.056	0.11	0.053	0.0	0.0	0.0	0.303	0.319	0.0	0.0	0.338	0.0	0.356	0.0	0.0	0.0	0.0	0.0	0.0	0.0	0.0
ES_STRG.6683.1_1_751_903		3L	27274871	27275026	-	51	0	0	0	0.108	0.0	0.1	0.0	0.0	0.0	0.0	0.0	0.0	0.0	0.65	0.0	0.0	0.0	0.6	0.0	0.0	0.0	0.0	0.0	0.0
SE_STRG.14942.1_1_154_294		3R	19717830	19717973	-	47	0	0	0	0.093	0.0	0.0	0.0	0.0	0.0	0.0	0.0	0.0	0.0	0.0	0.0	0.0	0.0	0.0	0.559	0.0	0.0	0.0	0.0	0.0
UA_STRG.5271.1_4_1077_1256		3L	14954212	14954394	-	60	0	0	0	0.092	0.0	0.0	0.0	0.0	0.0	0.0	0.0	0.0	0.0	0.554	0.0	0.0	0.0	0.0	0.0	0.0	0.0	0.0	0.0	0.0
TR_STRG.10980.1_5_1494_1685		X	9121271	9121465	-	64	1	1	0	0.071	0.091	0.0	0.429	0.0	0.0	0.0	0.0	0.0	0.0	0.0	0.0	0.547	0.0	0.0	0.0	0.0	0.0	0.0	0.0	0.0
TR_STRG.12455.1_2_1264_1437		X	22577694	22577870	+	58	0	0	0	0.0	0.0	0.088	0.0	0.0	0.0	0.0	0.0	0.0	0.0	0.0	0.0	0.0	0.0	0.529	0.0	0.0	0.0	0.0	0.0	0.0
SE_STRG.14949.1_1_181_375		3R	19718210	19718407	-	65	0	0	0	0.085	0.087	0.0	0.0	0.0	0.0	0.0	0.0	0.0	0.0	0.512	0.52	0.0	0.0	0.0	0.0	0.0	0.0	0.0	0.0	0.0
DK_STRG.3346.1_1_358_522		3L	1920168	1920335	-	55	0	0	0	0.083	0.0	0.0	0.498	0.0	0.0	0.0	0.0	0.0	0.0	0.0	0.0	0.0	0.0	0.0	0.0	0.0	0.0	0.0	0.0	0.0
DK_STRG.12073.1_2_237_443		X	20714196	20714405	-	69	0	0	0	0.0	0.083	0.083	0.0	0.0	0.0	0.0	0.0	0.0	0.0	0.0	0.0	0.0	0.0	0.0	0.0	0.0	0.495	0.0	0.0	0.497
SE_STRG.4856.1_4_1240_1431		3L	12931876	12932070	-	64	0	0	0	0.0	0.078	0.0	0.0	0.0	0.0	0.467	0.0	0.0	0.0	0.0	0.0	0.0	0.0	0.0	0.0	0.0	0.0	0.0	0.0	0.0
SE_STRG.15487.1_2_18_206		3R	24341243	24341434	-	63	0	0	0	0.073	0.0	0.0	0.435	0.0	0.0	0.0	0.0	0.0	0.0	0.0	0.0	0.0	0.0	0.0	0.0	0.0	0.0	0.0	0.0	0.0
DK_STRG.14275.1_5_1279_1518		3R	17285751	17285993	-	80	2	1	0	0.0	0.0	0.072	0.0	0.0	0.0	0.0	0.0	0.0	0.0	0.0	0.0	0.0	0.0	0.0	0.0	0.0	0.0	0.0	0.0	0.429
SE_STRG.14947.1_2_188_421		3R	19702938	19703174	-	78	1	1	0	0.057	0.072	0.0	0.0	0.0	0.0	0.0	0.0	0.0	0.0	0.0	0.434	0.0	0.0	0.0	0.34	0.0	0.0	0.0	0.0	0.0
ZI_STRG.13975.1_13_2424_2675		3R	14050345	14050599	+	84	0	0	0	0.0	0.07	0.062	0.0	0.0	0.0	0.0	0.375	0.0	0.0	0.0	0.0	0.418	0.0	0.0	0.0	0.0	0.0	0.0	0.0	0.0
UA_STRG.6705.1_1_317_568		3L	26664364	26664618	-	84	0	0	0	0.0	0.0	0.068	0.0	0.0	0.0	0.0	0.0	0.406	0.0	0.0	0.0	0.0	0.0	0.0	0.0	0.0	0.0	0.0	0.0	0.0
SE_STRG.3756.1_1_160_414		3L	4382894	4383151	-	85	0	0	0	0.0	0.067	0.0	0.0	0.0	0.0	0.0	0.0	0.0	0.0	0.0	0.399	0.0	0.0	0.0	0.0	0.0	0.0	0.0	0.0	0.0
TR_STRG.6525.4_1_277_477		3L	26150206	26150409	+	67	0	0	0	0.066	0.0	0.0	0.0	0.0	0.0	0.0	0.0	0.0	0.0	0.0	0.0	0.0	0.0	0.0	0.395	0.0	0.0	0.0	0.0	0.0
ZI_STRG.2337.4_1_100_318		2R	20585420	20585641	-	73	0	0	0	0.064	0.0	0.0	0.0	0.0	0.0	0.0	0.0	0.0	0.0	0.0	0.0	0.0	0.0	0.0	0.0	0.384	0.0	0.0	0.0	0.0
DK_STRG.15737.1_1_159_440		3R	29514680	29514964	-	94	0	0	0	0.0	0.0	0.061	0.0	0.0	0.0	0.0	0.0	0.0	0.0	0.0	0.0	0.0	0.0	0.0	0.0	0.0	0.0	0.0	0.0	0.366
ES_STRG.1483.1_4_1270_1569		2R	14145673	14145975	-	100	0	0	0	0.0	0.0	0.06	0.0	0.0	0.0	0.0	0.0	0.0	0.0	0.0	0.0	0.0	0.0	0.0	0.0	0.0	0.0	0.0	0.36	0.0
ZI_STRG.1315.1_2_93_320		2R	12764212	12764442	+	76	0	0	0	0.058	0.0	0.0	0.0	0.0	0.0	0.0	0.0	0.0	0.0	0.0	0.0	0.0	0.0	0.0	0.349	0.0	0.0	0.0	0.0	0.0
ZI_STRG.12860.1_2_343_651		3R	5098399	5098710	-	103	0	0	0	0.0	0.0	0.056	0.0	0.0	0.0	0.0	0.0	0.0	0.0	0.0	0.0	0.0	0.0	0.0	0.0	0.0	0.0	0.0	0.0	0.334
DK_STRG.12883.1_4_375_656		3R	6460373	6460657	-	94	1	1	0	0.0	0.0	0.056	0.0	0.0	0.0	0.0	0.335	0.0	0.0	0.0	0.0	0.0	0.0	0.0	0.0	0.0	0.0	0.0	0.0	0.0
ZI_STRG.2919.1_3_298_693		2R	24449152	24449550	-	132	0	0	0	0.0	0.0	0.044	0.0	0.0	0.0	0.0	0.0	0.0	0.0	0.0	0.0	0.0	0.0	0.0	0.0	0.0	0.0	0.0	0.0	0.261
UA_STRG.13960.1_34_9471_9803		3R	10900921	10901256	-	111	1	1	0	0.042	0.0	0.0	0.0	0.0	0.0	0.0	0.0	0.0	0.0	0.0	0.0	0.0	0.0	0.0	0.0	0.253	0.0	0.0	0.0	0.0
FI_STRG.14646.3_6_1622_2065		3R	11116350	11116796	+	148	0	0	0	0.0	0.04	0.0	0.0	0.0	0.0	0.0	0.0	0.0	0.0	0.0	0.0	0.239	0.0	0.0	0.0	0.0	0.0	0.0	0.0	0.0
UA_STRG.2458.1_5_561_956		2R	20953591	20953989	-	132	1	1	0	0.0	0.0	0.039	0.0	0.0	0.0	0.0	0.0	0.0	0.0	0.0	0.0	0.0	0.0	0.235	0.0	0.0	0.0	0.0	0.0	0.0
DK_STRG.11065.4_3_2125_2682		X	14027165	14027725	+	186	0	0	0	0.0	0.022	0.0	0.0	0.0	0.13	0.0	0.0	0.0	0.0	0.0	0.0	0.0	0.0	0.0	0.0	0.0	0.0	0.0	0.0	0.0
DK_STRG.6179.1_2_352_465		2L	2299459	2299575	-	38	0	0	0	0.0	0.0	0.0	0.0	0.0	0.0	0.0	0.0	0.0	0.0	0.0	0.0	0.0	0.0	0.0	0.0	0.0	0.0	0.0	0.0	0.0
FI_STRG.7394.1_2_401_514		2L	2299459	2299575	-	38	0	0	0	0.0	0.0	0.0	0.0	0.0	0.0	0.0	0.0	0.0	0.0	0.0	0.0	0.0	0.0	0.0	0.0	0.0	0.0	0.0	0.0	0.0
UA_STRG.8532.1_1_106_267		2L	3537664	3537828	+	54	0	0	0	0.0	0.0	0.0	0.0	0.0	0.0	0.0	0.0	0.0	0.0	0.0	0.0	0.0	0.0	0.0	0.0	0.0	0.0	0.0	0.0	0.0
SE_STRG.7130.1_1_248_439		2L	3555439	3555633	-	64	0	0	0	0.0	0.0	0.0	0.0	0.0	0.0	0.0	0.0	0.0	0.0	0.0	0.0	0.0	0.0	0.0	0.0	0.0	0.0	0.0	0.0	0.0
TR_STRG.7239.1_2_413_523		2L	3608343	3608456	-	37	0	0	0	0.0	0.0	0.0	0.0	0.0	0.0	0.0	0.0	0.0	0.0	0.0	0.0	0.0	0.0	0.0	0.0	0.0	0.0	0.0	0.0	0.0
UA_STRG.7325.1_3_389_532		2L	4137747	4137893	-	48	0	0	0	0.0	0.0	0.0	0.0	0.0	0.0	0.0	0.0	0.0	0.0	0.0	0.0	0.0	0.0	0.0	0.0	0.0	0.0	0.0	0.0	0.0
UA_STRG.7326.1_3_1432_1572		2L	4138826	4138969	-	47	0	0	0	0.0	0.0	0.0	0.0	0.0	0.0	0.0	0.0	0.0	0.0	0.0	0.0	0.0	0.0	0.0	0.0	0.0	0.0	0.0	0.0	0.0
UA_STRG.7329.1_2_164_310		2L	4147474	4147623	-	49	0	0	0	0.0	0.0	0.0	0.0	0.0	0.0	0.0	0.0	0.0	0.0	0.0	0.0	0.0	0.0	0.0	0.0	0.0	0.0	0.0	0.0	0.0
UA_STRG.7333.1_2_275_529		2L	4161668	4161925	-	85	1	1	0	0.0	0.0	0.0	0.0	0.0	0.0	0.0	0.0	0.0	0.0	0.0	0.0	0.0	0.0	0.0	0.0	0.0	0.0	0.0	0.0	0.0
ES_STRG.7343.1_7_2317_2583		2L	4252694	4252963	+	89	0	0	0	0.0	0.0	0.0	0.0	0.0	0.0	0.0	0.0	0.0	0.0	0.0	0.0	0.0	0.0	0.0	0.0	0.0	0.0	0.0	0.0	0.0
FI_STRG.8116.1_2_549_758		2L	7748578	7748790	+	70	0	0	0	0.0	0.0	0.0	0.0	0.0	0.0	0.0	0.0	0.0	0.0	0.0	0.0	0.0	0.0	0.0	0.0	0.0	0.0	0.0	0.0	0.0
TR_STRG.8408.1_1_178_324		2L	11971732	11971881	-	49	0	0	0	0.0	0.0	0.0	0.0	0.0	0.0	0.0	0.0	0.0	0.0	0.0	0.0	0.0	0.0	0.0	0.0	0.0	0.0	0.0	0.0	0.0
SE_STRG.8481.1_4_232_432		2L	13346845	13347048	+	67	0	0	0	0.0	0.0	0.0	0.0	0.0	0.0	0.0	0.0	0.0	0.0	0.0	0.0	0.0	0.0	0.0	0.0	0.0	0.0	0.0	0.0	0.0
ES_STRG.8751.1_1_493_606		2L	14574344	14574460	-	38	0	0	0	0.0	0.0	0.0	0.0	0.0	0.0	0.0	0.0	0.0	0.0	0.0	0.0	0.0	0.0	0.0	0.0	0.0	0.0	0.0	0.0	0.0
ZI_STRG.8700.1_3_714_926		2L	15413140	15413355	-	71	0	0	0	0.0	0.0	0.0	0.0	0.0	0.0	0.0	0.0	0.0	0.0	0.0	0.0	0.0	0.0	0.0	0.0	0.0	0.0	0.0	0.0	0.0
ZI_STRG.8883.1_3_112_354		2L	17082948	17083193	-	81	0	0	0	0.0	0.0	0.0	0.0	0.0	0.0	0.0	0.0	0.0	0.0	0.0	0.0	0.0	0.0	0.0	0.0	0.0	0.0	0.0	0.0	0.0
DK_STRG.8632.1_4_1088_1348		2L	17606126	17606389	-	87	0	0	0	0.0	0.0	0.0	0.0	0.0	0.0	0.0	0.0	0.0	0.0	0.0	0.0	0.0	0.0	0.0	0.0	0.0	0.0	0.0	0.0	0.0
ZI_STRG.8948.1_4_922_1182		2L	17606126	17606389	-	87	0	0	0	0.0	0.0	0.0	0.0	0.0	0.0	0.0	0.0	0.0	0.0	0.0	0.0	0.0	0.0	0.0	0.0	0.0	0.0	0.0	0.0	0.0
UA_STRG.9172.1_1_34_207		2L	17895528	17895704	-	58	0	0	0	0.0	0.0	0.0	0.0	0.0	0.0	0.0	0.0	0.0	0.0	0.0	0.0	0.0	0.0	0.0	0.0	0.0	0.0	0.0	0.0	0.0
UA_STRG.9509.1_7_2428_2715		2L	20145597	20145887	-	96	0	0	0	0.0	0.0	0.0	0.0	0.0	0.0	0.0	0.0	0.0	0.0	0.0	0.0	0.0	0.0	0.0	0.0	0.0	0.0	0.0	0.0	0.0
DK_STRG.9552.1_2_293_457		2L	23368936	23369103	-	55	0	0	0	0.0	0.0	0.0	0.0	0.0	0.0	0.0	0.0	0.0	0.0	0.0	0.0	0.0	0.0	0.0	0.0	0.0	0.0	0.0	0.0	0.0
ES_STRG.9832.2_2_233_397		2L	23368936	23369103	-	55	0	0	0	0.0	0.0	0.0	0.0	0.0	0.0	0.0	0.0	0.0	0.0	0.0	0.0	0.0	0.0	0.0	0.0	0.0	0.0	0.0	0.0	0.0
FI_STRG.10390.2_3_483_647		2L	23368936	23369103	-	55	0	0	0	0.0	0.0	0.0	0.0	0.0	0.0	0.0	0.0	0.0	0.0	0.0	0.0	0.0	0.0	0.0	0.0	0.0	0.0	0.0	0.0	0.0
SE_STRG.9762.1_3_434_598		2L	23368936	23369103	-	55	0	0	0	0.0	0.0	0.0	0.0	0.0	0.0	0.0	0.0	0.0	0.0	0.0	0.0	0.0	0.0	0.0	0.0	0.0	0.0	0.0	0.0	0.0
DK_STRG.49.3_4_1092_1328		2R	1577801	1578040	+	79	0	0	0	0.0	0.0	0.0	0.0	0.0	0.0	0.0	0.0	0.0	0.0	0.0	0.0	0.0	0.0	0.0	0.0	0.0	0.0	0.0	0.0	0.0
TR_STRG.88.1_20_9236_9472		2R	1577801	1578040	+	79	0	0	0	0.0	0.0	0.0	0.0	0.0	0.0	0.0	0.0	0.0	0.0	0.0	0.0	0.0	0.0	0.0	0.0	0.0	0.0	0.0	0.0	0.0
DK_STRG.64.12_51_16234_16506		2R	2338682	2338957	-	91	0	0	0	0.0	0.0	0.0	0.0	0.0	0.0	0.0	0.0	0.0	0.0	0.0	0.0	0.0	0.0	0.0	0.0	0.0	0.0	0.0	0.0	0.0
ES_STRG.201.1_7_1861_2133		2R	2338682	2338957	-	91	0	0	0	0.0	0.0	0.0	0.0	0.0	0.0	0.0	0.0	0.0	0.0	0.0	0.0	0.0	0.0	0.0	0.0	0.0	0.0	0.0	0.0	0.0
FI_STRG.167.1_1_205_297		2R	2365662	2365757	+	31	0	0	0	0.0	0.0	0.0	0.0	0.0	0.0	0.0	0.0	0.0	0.0	0.0	0.0	0.0	0.0	0.0	0.0	0.0	0.0	0.0	0.0	0.0
TR_STRG.144.1_1_150_242		2R	2365662	2365757	+	31	0	0	0	0.0	0.0	0.0	0.0	0.0	0.0	0.0	0.0	0.0	0.0	0.0	0.0	0.0	0.0	0.0	0.0	0.0	0.0	0.0	0.0	0.0
DK_STRG.145.2_5_1583_1840		2R	3897233	3897493	+	86	0	0	0	0.0	0.0	0.0	0.0	0.0	0.0	0.0	0.0	0.0	0.0	0.0	0.0	0.0	0.0	0.0	0.0	0.0	0.0	0.0	0.0	0.0
ZI_STRG.197.1_6_1571_1828		2R	3897233	3897493	+	86	0	0	0	0.0	0.0	0.0	0.0	0.0	0.0	0.0	0.0	0.0	0.0	0.0	0.0	0.0	0.0	0.0	0.0	0.0	0.0	0.0	0.0	0.0
ES_STRG.583.1_5_1470_1661		2R	6069845	6070039	-	64	0	0	0	0.0	0.0	0.0	0.0	0.0	0.0	0.0	0.0	0.0	0.0	0.0	0.0	0.0	0.0	0.0	0.0	0.0	0.0	0.0	0.0	0.0
SE_STRG.507.1_1_308_499		2R	6069845	6070039	-	64	0	0	0	0.0	0.0	0.0	0.0	0.0	0.0	0.0	0.0	0.0	0.0	0.0	0.0	0.0	0.0	0.0	0.0	0.0	0.0	0.0	0.0	0.0
TR_STRG.502.1_3_863_1054		2R	6069845	6070039	-	64	0	0	0	0.0	0.0	0.0	0.0	0.0	0.0	0.0	0.0	0.0	0.0	0.0	0.0	0.0	0.0	0.0	0.0	0.0	0.0	0.0	0.0	0.0
UA_STRG.425.1_2_473_664		2R	6069845	6070039	-	64	0	0	0	0.0	0.0	0.0	0.0	0.0	0.0	0.0	0.0	0.0	0.0	0.0	0.0	0.0	0.0	0.0	0.0	0.0	0.0	0.0	0.0	0.0
ZI_STRG.740.1_1_679_954		2R	8561715	8561993	-	92	0	0	0	0.0	0.0	0.0	0.0	0.0	0.0	0.0	0.0	0.0	0.0	0.0	0.0	0.0	0.0	0.0	0.0	0.0	0.0	0.0	0.0	0.0
FI_STRG.1188.1_3_290_487		2R	10651121	10651321	-	66	0	0	0	0.0	0.0	0.0	0.0	0.0	0.0	0.0	0.0	0.0	0.0	0.0	0.0	0.0	0.0	0.0	0.0	0.0	0.0	0.0	0.0	0.0
ZI_STRG.1015.1_3_309_506		2R	10651121	10651321	-	66	0	0	0	0.0	0.0	0.0	0.0	0.0	0.0	0.0	0.0	0.0	0.0	0.0	0.0	0.0	0.0	0.0	0.0	0.0	0.0	0.0	0.0	0.0
FI_STRG.1277.1_1_548_640		2R	11263218	11263313	-	31	0	0	0	0.0	0.0	0.0	0.0	0.0	0.0	0.0	0.0	0.0	0.0	0.0	0.0	0.0	0.0	0.0	0.0	0.0	0.0	0.0	0.0	0.0
DK_STRG.1888.1_1_363_458		2R	17143263	17143361	-	32	0	0	0	0.0	0.0	0.0	0.0	0.0	0.0	0.0	0.0	0.0	0.0	0.0	0.0	0.0	0.0	0.0	0.0	0.0	0.0	0.0	0.0	0.0
ES_STRG.1908.1_1_369_464		2R	17143263	17143361	-	32	0	0	0	0.0	0.0	0.0	0.0	0.0	0.0	0.0	0.0	0.0	0.0	0.0	0.0	0.0	0.0	0.0	0.0	0.0	0.0	0.0	0.0	0.0
ZI_STRG.1898.1_2_672_767		2R	17143263	17143361	-	32	0	0	0	0.0	0.0	0.0	0.0	0.0	0.0	0.0	0.0	0.0	0.0	0.0	0.0	0.0	0.0	0.0	0.0	0.0	0.0	0.0	0.0	0.0
FI_STRG.2190.1_1_100_351		2R	17204602	17204856	-	84	2	1	1	0.0	0.0	0.0	0.0	0.0	0.0	0.0	0.0	0.0	0.0	0.0	0.0	0.0	0.0	0.0	0.0	0.0	0.0	0.0	0.0	0.0
ES_STRG.2346.2_14_3257_3601		2R	20108293	20108640	-	115	1	1	0	0.0	0.0	0.0	0.0	0.0	0.0	0.0	0.0	0.0	0.0	0.0	0.0	0.0	0.0	0.0	0.0	0.0	0.0	0.0	0.0	0.0
DK_STRG.2388.1_1_109_303		2R	20682206	20682403	-	65	0	0	0	0.0	0.0	0.0	0.0	0.0	0.0	0.0	0.0	0.0	0.0	0.0	0.0	0.0	0.0	0.0	0.0	0.0	0.0	0.0	0.0	0.0
DK_STRG.3022.1_3_767_982		2R	25056347	25056565	-	72	0	0	0	0.0	0.0	0.0	0.0	0.0	0.0	0.0	0.0	0.0	0.0	0.0	0.0	0.0	0.0	0.0	0.0	0.0	0.0	0.0	0.0	0.0
ZI_STRG.3017.2_3_800_1015		2R	25056347	25056565	-	72	0	0	0	0.0	0.0	0.0	0.0	0.0	0.0	0.0	0.0	0.0	0.0	0.0	0.0	0.0	0.0	0.0	0.0	0.0	0.0	0.0	0.0	0.0
TR_STRG.3178.1_20_5217_5546		3L	31879	32211	-	110	0	0	0	0.0	0.0	0.0	0.0	0.0	0.0	0.0	0.0	0.0	0.0	0.0	0.0	0.0	0.0	0.0	0.0	0.0	0.0	0.0	0.0	0.0
ZI_STRG.3405.1_2_178_363		3L	3023731	3023919	-	62	0	0	0	0.0	0.0	0.0	0.0	0.0	0.0	0.0	0.0	0.0	0.0	0.0	0.0	0.0	0.0	0.0	0.0	0.0	0.0	0.0	0.0	0.0
TR_STRG.3952.3_8_1755_1934		3L	5652572	5652754	+	60	0	0	0	0.0	0.0	0.0	0.0	0.0	0.0	0.0	0.0	0.0	0.0	0.0	0.0	0.0	0.0	0.0	0.0	0.0	0.0	0.0	0.0	0.0
ZI_STRG.3748.2_9_1611_1832		3L	5959172	5959396	-	74	0	0	0	0.0	0.0	0.0	0.0	0.0	0.0	0.0	0.0	0.0	0.0	0.0	0.0	0.0	0.0	0.0	0.0	0.0	0.0	0.0	0.0	0.0
SE_STRG.3912.1_1_344_496		3L	5960502	5960657	-	51	0	0	0	0.0	0.0	0.0	0.0	0.0	0.0	0.0	0.0	0.0	0.0	0.0	0.0	0.0	0.0	0.0	0.0	0.0	0.0	0.0	0.0	0.0
ES_STRG.3996.3_1_74_250		3L	6040206	6040385	-	59	0	0	0	0.0	0.0	0.0	0.0	0.0	0.0	0.0	0.0	0.0	0.0	0.0	0.0	0.0	0.0	0.0	0.0	0.0	0.0	0.0	0.0	0.0
FI_STRG.9871.1_1_56_199		3L	6303518	6303664	+	48	0	0	0	0.0	0.0	0.0	0.0	0.0	0.0	0.0	0.0	0.0	0.0	0.0	0.0	0.0	0.0	0.0	0.0	0.0	0.0	0.0	0.0	0.0
TR_STRG.4061.1_1_103_192		3L	6303559	6303651	-	30	0	0	0	0.0	0.0	0.0	0.0	0.0	0.0	0.0	0.0	0.0	0.0	0.0	0.0	0.0	0.0	0.0	0.0	0.0	0.0	0.0	0.0	0.0
ZI_STRG.3815.1_1_102_191		3L	6303559	6303651	-	30	0	0	0	0.0	0.0	0.0	0.0	0.0	0.0	0.0	0.0	0.0	0.0	0.0	0.0	0.0	0.0	0.0	0.0	0.0	0.0	0.0	0.0	0.0
ES_STRG.4114.2_12_3463_3744		3L	6862749	6863033	-	94	0	0	0	0.0	0.0	0.0	0.0	0.0	0.0	0.0	0.0	0.0	0.0	0.0	0.0	0.0	0.0	0.0	0.0	0.0	0.0	0.0	0.0	0.0
DK_STRG.3784.2_6_2521_2745		3L	6864440	6864667	-	75	1	1	0	0.0	0.0	0.0	0.0	0.0	0.0	0.0	0.0	0.0	0.0	0.0	0.0	0.0	0.0	0.0	0.0	0.0	0.0	0.0	0.0	0.0
SE_STRG.4036.1_5_1750_1974		3L	6864440	6864667	-	75	1	1	0	0.0	0.0	0.0	0.0	0.0	0.0	0.0	0.0	0.0	0.0	0.0	0.0	0.0	0.0	0.0	0.0	0.0	0.0	0.0	0.0	0.0
DK_STRG.3809.1_3_377_694		3L	6934928	6935248	-	106	0	0	0	0.0	0.0	0.0	0.0	0.0	0.0	0.0	0.0	0.0	0.0	0.0	0.0	0.0	0.0	0.0	0.0	0.0	0.0	0.0	0.0	0.0
TR_STRG.4782.1_3_311_511		3L	11348766	11348969	-	67	0	0	0	0.0	0.0	0.0	0.0	0.0	0.0	0.0	0.0	0.0	0.0	0.0	0.0	0.0	0.0	0.0	0.0	0.0	0.0	0.0	0.0	0.0
DK_STRG.4146.1_5_1602_1844		3L	11348766	11349011	-	81	0	0	0	0.0	0.0	0.0	0.0	0.0	0.0	0.0	0.0	0.0	0.0	0.0	0.0	0.0	0.0	0.0	0.0	0.0	0.0	0.0	0.0	0.0
SE_STRG.4618.1_3_589_831		3L	11348766	11349011	-	81	0	0	0	0.0	0.0	0.0	0.0	0.0	0.0	0.0	0.0	0.0	0.0	0.0	0.0	0.0	0.0	0.0	0.0	0.0	0.0	0.0	0.0	0.0
UA_STRG.4796.1_2_267_509		3L	11348766	11349011	-	81	0	0	0	0.0	0.0	0.0	0.0	0.0	0.0	0.0	0.0	0.0	0.0	0.0	0.0	0.0	0.0	0.0	0.0	0.0	0.0	0.0	0.0	0.0
DK_STRG.4273.1_1_808_1023		3L	12083088	12083306	+	72	1	1	0	0.0	0.0	0.0	0.0	0.0	0.0	0.0	0.0	0.0	0.0	0.0	0.0	0.0	0.0	0.0	0.0	0.0	0.0	0.0	0.0	0.0
DK_STRG.4273.2_1_186_386		3L	12085789	12085992	+	67	0	0	0	0.0	0.0	0.0	0.0	0.0	0.0	0.0	0.0	0.0	0.0	0.0	0.0	0.0	0.0	0.0	0.0	0.0	0.0	0.0	0.0	0.0
ZI_STRG.4775.1_3_302_535		3L	13092757	13092993	-	78	0	0	0	0.0	0.0	0.0	0.0	0.0	0.0	0.0	0.0	0.0	0.0	0.0	0.0	0.0	0.0	0.0	0.0	0.0	0.0	0.0	0.0	0.0
TR_STRG.5084.1_2_208_456		3L	13159368	13159619	-	83	1	1	0	0.0	0.0	0.0	0.0	0.0	0.0	0.0	0.0	0.0	0.0	0.0	0.0	0.0	0.0	0.0	0.0	0.0	0.0	0.0	0.0	0.0
SE_STRG.4886.1_1_548_682		3L	13182948	13183085	-	45	0	0	0	0.0	0.0	0.0	0.0	0.0	0.0	0.0	0.0	0.0	0.0	0.0	0.0	0.0	0.0	0.0	0.0	0.0	0.0	0.0	0.0	0.0
FI_STRG.5149.1_5_443_820		3L	13317232	13317612	-	126	0	0	0	0.0	0.0	0.0	0.0	0.0	0.0	0.0	0.0	0.0	0.0	0.0	0.0	0.0	0.0	0.0	0.0	0.0	0.0	0.0	0.0	0.0
ZI_STRG.4814.1_2_468_617		3L	13323144	13323296	+	50	0	0	0	0.0	0.0	0.0	0.0	0.0	0.0	0.0	0.0	0.0	0.0	0.0	0.0	0.0	0.0	0.0	0.0	0.0	0.0	0.0	0.0	0.0
DK_STRG.8033.1_2_281_454		3L	13323758	13323934	+	58	0	0	0	0.0	0.0	0.0	0.0	0.0	0.0	0.0	0.0	0.0	0.0	0.0	0.0	0.0	0.0	0.0	0.0	0.0	0.0	0.0	0.0	0.0
ZI_STRG.4944.1_3_369_593		3L	14156222	14156449	-	75	0	0	0	0.0	0.0	0.0	0.0	0.0	0.0	0.0	0.0	0.0	0.0	0.0	0.0	0.0	0.0	0.0	0.0	0.0	0.0	0.0	0.0	0.0
ZI_STRG.4954.1_1_11_214		3L	14272324	14272530	-	68	0	0	0	0.0	0.0	0.0	0.0	0.0	0.0	0.0	0.0	0.0	0.0	0.0	0.0	0.0	0.0	0.0	0.0	0.0	0.0	0.0	0.0	0.0
ZI_STRG.5064.1_19_6145_6609		3L	15272810	15273277	+	155	1	1	0	0.0	0.0	0.0	0.0	0.0	0.0	0.0	0.0	0.0	0.0	0.0	0.0	0.0	0.0	0.0	0.0	0.0	0.0	0.0	0.0	0.0
FI_STRG.5359.1_1_697_858		3L	15366239	15366403	-	54	1	1	0	0.0	0.0	0.0	0.0	0.0	0.0	0.0	0.0	0.0	0.0	0.0	0.0	0.0	0.0	0.0	0.0	0.0	0.0	0.0	0.0	0.0
DK_STRG.4578.1_8_2626_2922		3L	17270544	17270843	-	99	1	1	0	0.0	0.0	0.0	0.0	0.0	0.0	0.0	0.0	0.0	0.0	0.0	0.0	0.0	0.0	0.0	0.0	0.0	0.0	0.0	0.0	0.0
DK_STRG.4766.1_1_165_377		3L	18546653	18546868	-	71	1	1	0	0.0	0.0	0.0	0.0	0.0	0.0	0.0	0.0	0.0	0.0	0.0	0.0	0.0	0.0	0.0	0.0	0.0	0.0	0.0	0.0	0.0
ZI_STRG.5622.1_1_93_308		3L	19428917	19429135	-	72	0	0	0	0.0	0.0	0.0	0.0	0.0	0.0	0.0	0.0	0.0	0.0	0.0	0.0	0.0	0.0	0.0	0.0	0.0	0.0	0.0	0.0	0.0
SE_STRG.5763.2_1_219_338		3L	19989289	19989411	+	40	0	0	0	0.0	0.0	0.0	0.0	0.0	0.0	0.0	0.0	0.0	0.0	0.0	0.0	0.0	0.0	0.0	0.0	0.0	0.0	0.0	0.0	0.0
DK_STRG.5236.1_1_329_580		3L	22009027	22009281	-	84	0	0	0	0.0	0.0	0.0	0.0	0.0	0.0	0.0	0.0	0.0	0.0	0.0	0.0	0.0	0.0	0.0	0.0	0.0	0.0	0.0	0.0	0.0
UA_STRG.6218.1_2_708_875		3L	22098865	22099035	-	56	0	0	0	0.0	0.0	0.0	0.0	0.0	0.0	0.0	0.0	0.0	0.0	0.0	0.0	0.0	0.0	0.0	0.0	0.0	0.0	0.0	0.0	0.0
ES_STRG.4188.1_1_477_617		3L	22099152	22099295	-	47	0	0	0	0.0	0.0	0.0	0.0	0.0	0.0	0.0	0.0	0.0	0.0	0.0	0.0	0.0	0.0	0.0	0.0	0.0	0.0	0.0	0.0	0.0
FI_STRG.6367.1_1_465_605		3L	22099152	22099295	-	47	0	0	0	0.0	0.0	0.0	0.0	0.0	0.0	0.0	0.0	0.0	0.0	0.0	0.0	0.0	0.0	0.0	0.0	0.0	0.0	0.0	0.0	0.0
SE_STRG.6068.1_1_477_617		3L	22099152	22099295	-	47	0	0	0	0.0	0.0	0.0	0.0	0.0	0.0	0.0	0.0	0.0	0.0	0.0	0.0	0.0	0.0	0.0	0.0	0.0	0.0	0.0	0.0	0.0
SE_STRG.6070.1_2_196_336		3L	22129190	22129333	-	47	0	0	0	0.0	0.0	0.0	0.0	0.0	0.0	0.0	0.0	0.0	0.0	0.0	0.0	0.0	0.0	0.0	0.0	0.0	0.0	0.0	0.0	0.0
ZI_STRG.6015.1_2_197_337		3L	22129190	22129333	-	47	0	0	0	0.0	0.0	0.0	0.0	0.0	0.0	0.0	0.0	0.0	0.0	0.0	0.0	0.0	0.0	0.0	0.0	0.0	0.0	0.0	0.0	0.0
DK_STRG.5249.1_18_4845_5198		3L	22131692	22132048	+	118	2	1	0	0.0	0.0	0.0	0.0	0.0	0.0	0.0	0.0	0.0	0.0	0.0	0.0	0.0	0.0	0.0	0.0	0.0	0.0	0.0	0.0	0.0
TR_STRG.6318.1_3_453_779		3L	22897645	22897974	+	109	1	1	0	0.0	0.0	0.0	0.0	0.0	0.0	0.0	0.0	0.0	0.0	0.0	0.0	0.0	0.0	0.0	0.0	0.0	0.0	0.0	0.0	0.0
ZI_STRG.6308.1_3_770_973		3L	24719919	24720125	-	68	0	0	0	0.0	0.0	0.0	0.0	0.0	0.0	0.0	0.0	0.0	0.0	0.0	0.0	0.0	0.0	0.0	0.0	0.0	0.0	0.0	0.0	0.0
TR_STRG.108.1_2_477_677		3L	26491942	26492145	+	67	0	0	0	0.0	0.0	0.0	0.0	0.0	0.0	0.0	0.0	0.0	0.0	0.0	0.0	0.0	0.0	0.0	0.0	0.0	0.0	0.0	0.0	0.0
TR_STRG.6611.6_7_3075_3296		3L	26696765	26696989	+	74	0	0	0	0.0	0.0	0.0	0.0	0.0	0.0	0.0	0.0	0.0	0.0	0.0	0.0	0.0	0.0	0.0	0.0	0.0	0.0	0.0	0.0	0.0
ZI_STRG.6480.1_4_1400_1615		3L	26710197	26710415	-	72	0	0	0	0.0	0.0	0.0	0.0	0.0	0.0	0.0	0.0	0.0	0.0	0.0	0.0	0.0	0.0	0.0	0.0	0.0	0.0	0.0	0.0	0.0
UA_STRG.6716.1_1_311_412		3L	26803501	26803605	-	34	0	0	0	0.0	0.0	0.0	0.0	0.0	0.0	0.0	0.0	0.0	0.0	0.0	0.0	0.0	0.0	0.0	0.0	0.0	0.0	0.0	0.0	0.0
UA_STRG.6713.1_1_372_506		3L	26804483	26804620	-	45	0	0	0	0.0	0.0	0.0	0.0	0.0	0.0	0.0	0.0	0.0	0.0	0.0	0.0	0.0	0.0	0.0	0.0	0.0	0.0	0.0	0.0	0.0
ES_STRG.6741.3_2_551_697		3L	27961600	27961749	-	49	0	0	0	0.0	0.0	0.0	0.0	0.0	0.0	0.0	0.0	0.0	0.0	0.0	0.0	0.0	0.0	0.0	0.0	0.0	0.0	0.0	0.0	0.0
ES_STRG.6741.5_2_551_697		3L	27961600	27961749	-	49	0	0	0	0.0	0.0	0.0	0.0	0.0	0.0	0.0	0.0	0.0	0.0	0.0	0.0	0.0	0.0	0.0	0.0	0.0	0.0	0.0	0.0	0.0
TR_STRG.12678.1_1_390_563		3R	256221	256397	+	58	0	0	0	0.0	0.0	0.0	0.0	0.0	0.0	0.0	0.0	0.0	0.0	0.0	0.0	0.0	0.0	0.0	0.0	0.0	0.0	0.0	0.0	0.0
SE_STRG.12831.2_3_505_723		3R	3789214	3789435	+	73	0	0	0	0.0	0.0	0.0	0.0	0.0	0.0	0.0	0.0	0.0	0.0	0.0	0.0	0.0	0.0	0.0	0.0	0.0	0.0	0.0	0.0	0.0
UA_STRG.13035.3_1_27_245		3R	3789214	3789435	+	73	0	0	0	0.0	0.0	0.0	0.0	0.0	0.0	0.0	0.0	0.0	0.0	0.0	0.0	0.0	0.0	0.0	0.0	0.0	0.0	0.0	0.0	0.0
UA_STRG.13048.2_7_2206_2565		3R	4014287	4014649	+	120	0	0	0	0.0	0.0	0.0	0.0	0.0	0.0	0.0	0.0	0.0	0.0	0.0	0.0	0.0	0.0	0.0	0.0	0.0	0.0	0.0	0.0	0.0
ZI_STRG.12825.1_2_349_516		3R	4897523	4897693	-	56	0	0	0	0.0	0.0	0.0	0.0	0.0	0.0	0.0	0.0	0.0	0.0	0.0	0.0	0.0	0.0	0.0	0.0	0.0	0.0	0.0	0.0	0.0
ES_STRG.13534.1_1_81_377		3R	5014946	5015245	-	99	0	0	0	0.0	0.0	0.0	0.0	0.0	0.0	0.0	0.0	0.0	0.0	0.0	0.0	0.0	0.0	0.0	0.0	0.0	0.0	0.0	0.0	0.0
ES_STRG.13947.1_2_116_466		3R	8577283	8577636	-	117	1	1	0	0.0	0.0	0.0	0.0	0.0	0.0	0.0	0.0	0.0	0.0	0.0	0.0	0.0	0.0	0.0	0.0	0.0	0.0	0.0	0.0	0.0
ES_STRG.14267.1_2_29_268		3R	10947965	10948207	-	80	0	0	0	0.0	0.0	0.0	0.0	0.0	0.0	0.0	0.0	0.0	0.0	0.0	0.0	0.0	0.0	0.0	0.0	0.0	0.0	0.0	0.0	0.0
ZI_STRG.13535.1_5_1034_1195		3R	11064410	11064574	-	54	0	0	0	0.0	0.0	0.0	0.0	0.0	0.0	0.0	0.0	0.0	0.0	0.0	0.0	0.0	0.0	0.0	0.0	0.0	0.0	0.0	0.0	0.0
ZI_STRG.13538.1_2_219_395		3R	11082797	11082976	-	59	0	0	0	0.0	0.0	0.0	0.0	0.0	0.0	0.0	0.0	0.0	0.0	0.0	0.0	0.0	0.0	0.0	0.0	0.0	0.0	0.0	0.0	0.0
FI_STRG.14876.1_1_75_185		3R	12848467	12848580	-	37	0	0	0	0.0	0.0	0.0	0.0	0.0	0.0	0.0	0.0	0.0	0.0	0.0	0.0	0.0	0.0	0.0	0.0	0.0	0.0	0.0	0.0	0.0
ZI_STRG.13820.1_2_540_701		3R	12899755	12899919	-	54	0	0	0	0.0	0.0	0.0	0.0	0.0	0.0	0.0	0.0	0.0	0.0	0.0	0.0	0.0	0.0	0.0	0.0	0.0	0.0	0.0	0.0	0.0
UA_STRG.14448.1_4_376_768		3R	13423636	13424031	+	131	0	0	0	0.0	0.0	0.0	0.0	0.0	0.0	0.0	0.0	0.0	0.0	0.0	0.0	0.0	0.0	0.0	0.0	0.0	0.0	0.0	0.0	0.0
ZI_STRG.13919.1_2_816_1031		3R	13619126	13619344	-	72	0	0	0	0.0	0.0	0.0	0.0	0.0	0.0	0.0	0.0	0.0	0.0	0.0	0.0	0.0	0.0	0.0	0.0	0.0	0.0	0.0	0.0	0.0
FI_STRG.14992.1_2_816_995		3R	13619162	13619344	-	60	0	0	0	0.0	0.0	0.0	0.0	0.0	0.0	0.0	0.0	0.0	0.0	0.0	0.0	0.0	0.0	0.0	0.0	0.0	0.0	0.0	0.0	0.0
ZI_STRG.13920.3_1_210_344		3R	13621838	13621975	-	45	0	0	0	0.0	0.0	0.0	0.0	0.0	0.0	0.0	0.0	0.0	0.0	0.0	0.0	0.0	0.0	0.0	0.0	0.0	0.0	0.0	0.0	0.0
TR_STRG.14477.1_6_1029_1232		3R	15436895	15437101	-	68	1	1	0	0.0	0.0	0.0	0.0	0.0	0.0	0.0	0.0	0.0	0.0	0.0	0.0	0.0	0.0	0.0	0.0	0.0	0.0	0.0	0.0	0.0
UA_STRG.14724.1_3_971_1123		3R	15626277	15626432	-	51	0	0	0	0.0	0.0	0.0	0.0	0.0	0.0	0.0	0.0	0.0	0.0	0.0	0.0	0.0	0.0	0.0	0.0	0.0	0.0	0.0	0.0	0.0
DK_STRG.14320.1_1_106_285		3R	17616269	17616451	-	60	0	0	0	0.0	0.0	0.0	0.0	0.0	0.0	0.0	0.0	0.0	0.0	0.0	0.0	0.0	0.0	0.0	0.0	0.0	0.0	0.0	0.0	0.0
ES_STRG.15155.1_1_215_394		3R	17616269	17616451	-	60	0	0	0	0.0	0.0	0.0	0.0	0.0	0.0	0.0	0.0	0.0	0.0	0.0	0.0	0.0	0.0	0.0	0.0	0.0	0.0	0.0	0.0	0.0
SE_STRG.14701.1_1_216_395		3R	17616269	17616451	-	60	0	0	0	0.0	0.0	0.0	0.0	0.0	0.0	0.0	0.0	0.0	0.0	0.0	0.0	0.0	0.0	0.0	0.0	0.0	0.0	0.0	0.0	0.0
TR_STRG.14779.1_1_218_397		3R	17616269	17616451	-	60	0	0	0	0.0	0.0	0.0	0.0	0.0	0.0	0.0	0.0	0.0	0.0	0.0	0.0	0.0	0.0	0.0	0.0	0.0	0.0	0.0	0.0	0.0
ZI_STRG.14632.2_3_238_477		3R	19295898	19296140	+	80	0	0	0	0.0	0.0	0.0	0.0	0.0	0.0	0.0	0.0	0.0	0.0	0.0	0.0	0.0	0.0	0.0	0.0	0.0	0.0	0.0	0.0	0.0
ZI_STRG.14633.1_1_341_547		3R	19296097	19296306	-	69	0	0	0	0.0	0.0	0.0	0.0	0.0	0.0	0.0	0.0	0.0	0.0	0.0	0.0	0.0	0.0	0.0	0.0	0.0	0.0	0.0	0.0	0.0
FI_STRG.15705.1_1_107_382		3R	20072795	20073073	-	92	0	0	0	0.0	0.0	0.0	0.0	0.0	0.0	0.0	0.0	0.0	0.0	0.0	0.0	0.0	0.0	0.0	0.0	0.0	0.0	0.0	0.0	0.0
UA_STRG.15276.1_1_76_351		3R	20072795	20073073	-	92	0	0	0	0.0	0.0	0.0	0.0	0.0	0.0	0.0	0.0	0.0	0.0	0.0	0.0	0.0	0.0	0.0	0.0	0.0	0.0	0.0	0.0	0.0
ZI_STRG.14888.1_2_144_560		3R	21455149	21455568	-	139	1	1	0	0.0	0.0	0.0	0.0	0.0	0.0	0.0	0.0	0.0	0.0	0.0	0.0	0.0	0.0	0.0	0.0	0.0	0.0	0.0	0.0	0.0
DK_STRG.15010.4_1_26_163		3R	23699147	23699287	+	46	0	0	0	0.0	0.0	0.0	0.0	0.0	0.0	0.0	0.0	0.0	0.0	0.0	0.0	0.0	0.0	0.0	0.0	0.0	0.0	0.0	0.0	0.0
UA_STRG.16147.1_4_1493_1654		3R	26423384	26423548	+	54	0	0	0	0.0	0.0	0.0	0.0	0.0	0.0	0.0	0.0	0.0	0.0	0.0	0.0	0.0	0.0	0.0	0.0	0.0	0.0	0.0	0.0	0.0
UA_STRG.16289.1_2_273_413		3R	27337148	27337291	+	47	2	1	1	0.0	0.0	0.0	0.0	0.0	0.0	0.0	0.0	0.0	0.0	0.0	0.0	0.0	0.0	0.0	0.0	0.0	0.0	0.0	0.0	0.0
UA_STRG.16703.1_1_651_818		3R	30654563	30654733	-	56	0	0	0	0.0	0.0	0.0	0.0	0.0	0.0	0.0	0.0	0.0	0.0	0.0	0.0	0.0	0.0	0.0	0.0	0.0	0.0	0.0	0.0	0.0
FI_STRG.10507.1_69_17639_18037		X	679259	679660	+	133	1	1	0	0.0	0.0	0.0	0.0	0.0	0.0	0.0	0.0	0.0	0.0	0.0	0.0	0.0	0.0	0.0	0.0	0.0	0.0	0.0	0.0	0.0
ES_STRG.10383.1_2_307_708		X	4050459	4050863	-	134	0	0	0	0.0	0.0	0.0	0.0	0.0	0.0	0.0	0.0	0.0	0.0	0.0	0.0	0.0	0.0	0.0	0.0	0.0	0.0	0.0	0.0	0.0
UA_STRG.10337.1_6_2235_2636		X	4050459	4050863	-	134	0	0	0	0.0	0.0	0.0	0.0	0.0	0.0	0.0	0.0	0.0	0.0	0.0	0.0	0.0	0.0	0.0	0.0	0.0	0.0	0.0	0.0	0.0
ZI_STRG.11582.1_4_656_787		X	16190801	16190935	-	44	1	1	0	0.0	0.0	0.0	0.0	0.0	0.0	0.0	0.0	0.0	0.0	0.0	0.0	0.0	0.0	0.0	0.0	0.0	0.0	0.0	0.0	0.0
ES_STRG.11842.1_1_517_654		X	16253439	16253579	-	46	0	0	0	0.0	0.0	0.0	0.0	0.0	0.0	0.0	0.0	0.0	0.0	0.0	0.0	0.0	0.0	0.0	0.0	0.0	0.0	0.0	0.0	0.0
ZI_STRG.11833.1_2_131_241		X	18427591	18427704	-	37	0	0	0	0.0	0.0	0.0	0.0	0.0	0.0	0.0	0.0	0.0	0.0	0.0	0.0	0.0	0.0	0.0	0.0	0.0	0.0	0.0	0.0	0.0
DK_STRG.14055.1_2_436_576		X	21474866	21475009	+	47	0	0	0	0.0	0.0	0.0	0.0	0.0	0.0	0.0	0.0	0.0	0.0	0.0	0.0	0.0	0.0	0.0	0.0	0.0	0.0	0.0	0.0	0.0
ZI_STRG.12189.2_1_458_556		X	22126049	22126150	+	33	1	1	0	0.0	0.0	0.0	0.0	0.0	0.0	0.0	0.0	0.0	0.0	0.0	0.0	0.0	0.0	0.0	0.0	0.0	0.0	0.0	0.0	0.0
FI_STRG.13186.1_1_132_479		X	23186447	23186797	-	116	0	0	0	0.0	0.0	0.0	0.0	0.0	0.0	0.0	0.0	0.0	0.0	0.0	0.0	0.0	0.0	0.0	0.0	0.0	0.0	0.0	0.0	0.0
ZI_STRG.12393.1_2_357_704		X	23186447	23186797	-	116	0	0	0	0.0	0.0	0.0	0.0	0.0	0.0	0.0	0.0	0.0	0.0	0.0	0.0	0.0	0.0	0.0	0.0	0.0	0.0	0.0	0.0	0.0
